# Shock drives a highly coordinated transcriptional and DNA methylation response in the endothelium

**DOI:** 10.1101/2022.08.01.502384

**Authors:** Ramon Bossardi Ramos, Nina Martino, Dareen Chuy, Shuhan Lu, Uma Balasubramanian, Iria Di John Portela, Peter A. Vincent, Alejandro P. Adam

## Abstract

Endothelial dysfunction is a critical factor in promoting organ failure during septic shock. Organ dysfunction during shock increases the risk of long-term sequelae in survivors through mechanisms that remain unknown. We postulated that vascular dysfunction during shock contributes to the long-term morbidity post shock through transcriptional and epigenetic changes within the endothelium. As we have previously demonstrated that IL-6/JAK/STAT3 signaling in endothelial cells contributes to the inflammatory response following endotoxin, we performed cross-omics analyses on kidney endothelium from acute endotoxin-challenged mice lacking or not the JAK/STAT3 inhibitor SOCS3. This analysis revealed significant DNA methylation changes upon proinflammatory signaling that was significantly associated with transcriptional activity through AP1, STAT, and IRF families, suggesting a mechanism driving transcription-induced gene-specific methylation changes. In vitro, we demonstrated that IL-6 induces similar changes in DNA methylation. Specific genes showed DNA methylation changes in response to an IL-6+R challenge, and consistently, changes in their expression levels by 72 hours of IL-6+R treatment. Further, changes in the endothelial methylome remain in place for prolonged periods in absence of IL-6, suggesting that this cytokine may elicit transcriptional changes long after the resolution of inflammation. Also, demonstrated that DNA methylation changes could directly alter the expression of these genes and that STAT3 activation had a causal role in this transcriptional response. Our findings provide evidence for a critical role for IL-6 signaling in regulating shock-induced epigenetic changes and sustained endothelial activation, offering a new therapeutic target to limit vascular dysfunction and prevent long-term organ damage.
