## Supplemental Table 5 for "Shock drives a highly coordinated transcriptional and DNA methylation response in the endothelium"

### Sheet: supplemental table 5
Gene Symbol	logFC	p_logFC	CpG	D b	p_D b
SERPINA3	8.42314	5.45e-07	cg08057786	-0.0638546	0.12637
SERPINA3	8.42314	5.45e-07	cg21614855	-0.0564702	0.133536
SERPINA3	8.42314	5.45e-07	cg06190732	-0.0659378	0.132221
ACP5	7.22683	2.86e-07	cg27002699	-0.0143874	0.188877
INMT	6.51231	0.000110056	cg07252961	-0.0279074	0.0594192
ZNF385D	6.18082	1.25e-07	cg02920129	-0.0179231	0.104573
SOCS3	5.41715	4.33e-09	cg11047325	-0.0107718	0.125793
HS3ST2	5.39716	0.00105568	cg08214995	-0.0153228	0.184915
LRRC4C	5.39044	0.00653131	cg14033806	-0.0141894	0.082753
LRRC4C	5.39044	0.00653131	cg14581630	-0.0302726	0.160073
GPX3	5.10697	6.21e-08	cg21516478	-0.0181321	0.120275
SLC10A6	4.91454	0.00980732	cg01740633	-0.0531991	0.11445
SLC10A6	4.91454	0.00980732	cg17691545	-0.0353032	0.190789
SLC10A6	4.91454	0.00980732	cg15881238	-0.0690712	0.128827
LRG1	4.77695	6.21e-08	cg22375763	-0.0146587	0.0728078
NTRK3	4.61379	4.05e-05	cg26158180	-0.00905463	0.127202
NTRK3	4.61379	4.05e-05	cg25751158	-0.0114344	0.148523
TLR5	4.47879	0.000558374	cg00255925	-0.0196218	0.0795256
ADM5	4.47324	5.79e-05	cg17968523	-0.012412	0.135025
LAMP3	4.38095	6.07e-07	cg20742009	-0.0223173	0.145713
LAMP3	4.38095	6.07e-07	cg27593778	-0.0228606	0.196725
LAMP3	4.38095	6.07e-07	cg12857064	-0.251705	0.174835
LAMP3	4.38095	6.07e-07	cg15205746	-0.0486269	0.0776297
C2CD4A	4.34244	6.21e-08	cg20639658	-0.0108502	0.143301
C2CD4A	4.34244	6.21e-08	cg01383890	-0.0266826	0.0300494
HPSE2	4.34033	0.000346122	cg20552296	-0.0123212	0.141782
LINGO2	4.30122	0.000438937	cg08180273	-0.0130567	0.125656
HGF	4.28267	0.000569943	cg15136744	-0.0467233	0.160027
RARRES2	4.11838	0.000225924	cg17279839	-0.00661196	0.196255
C1QTNF1	3.98721	1.31e-07	cg08967388	-0.0342944	0.0516745
C1QTNF1	3.98721	1.31e-07	cg12536361	-0.05644	0.147305
C1QTNF1	3.98721	1.31e-07	cg04554033	-0.0113747	0.132286
C1QTNF1	3.98721	1.31e-07	cg14852821	-0.0333894	0.0945087
C1QTNF1	3.98721	1.31e-07	cg26510796	-0.0421381	0.129342
C1QTNF1	3.98721	1.31e-07	cg08106503	-0.0148891	0.17005
C1QTNF1	3.98721	1.31e-07	cg15279718	-0.021716	0.152146
BATF3	3.98414	0.000277026	cg08138435	-0.0109291	0.141582
BATF3	3.98414	0.000277026	cg00505979	-0.00730981	0.160555
OLFM1	3.96332	2.27e-05	cg14417830	-0.0128402	0.182519
OLFM1	3.96332	2.27e-05	cg00672359	-0.00818978	0.186076
OLFM1	3.96332	2.27e-05	cg13484553	-0.0221549	0.188472
ADAM28	3.92609	0.000155125	cg14868896	-0.0179657	0.167375
ADAM28	3.92609	0.000155125	cg17969683	-0.0287425	0.0901993
TTC39A	3.83848	2.16e-08	cg04458299	-0.0153365	0.175815
SYN1	3.76708	0.000139523	cg00406460	-0.030394	0.118596
SYN1	3.76708	0.000139523	cg25153755	-0.0285877	0.157598
RASGEF1B	3.75178	6.87e-05	cg07837764	-0.00892221	0.149942
RASGEF1B	3.75178	6.87e-05	cg26363580	-0.0105323	0.146462
GALNT18	3.72465	1.65e-06	cg22584104	-0.0146427	0.194313
IGFBP3	3.70863	8.55e-09	cg08027385	-0.00822588	0.181609
BAALC	3.69261	4.88e-07	cg01035035	-0.0149326	0.198228
IL1R1	3.65551	2.62e-06	cg06392753	-0.099232	0.172123
IL1R1	3.65551	2.62e-06	cg17986407	-0.0336437	0.124581
ABLIM2	3.64523	7.41e-05	cg11003309	-0.0337888	0.0869567
ABLIM2	3.64523	7.41e-05	cg19676285	-0.0202389	0.152745
ABLIM2	3.64523	7.41e-05	cg22386757	-0.0126431	0.151204
ABLIM2	3.64523	7.41e-05	cg11469306	-0.0130091	0.190578
ABLIM2	3.64523	7.41e-05	cg08104449	-0.0120666	0.124422
RHOU	3.59692	2.86e-07	cg21503377	-0.008823	0.181028
C7	3.48359	4.21e-06	cg27468328	-0.0177654	0.0819616
EBF1	3.46281	0.0100495	cg11698333	-0.0191937	0.0882268
EBF1	3.46281	0.0100495	cg09172244	-0.0189091	0.137973
EBF1	3.46281	0.0100495	cg07375082	-0.0130464	0.189536
CADM3	3.45021	5.22e-10	cg06067658	-0.056347	0.0500787
CADM3	3.45021	5.22e-10	cg15549910	-0.0214322	0.198262
IFITM1	3.43481	1.07e-05	cg06632214	-0.0235677	0.169727
IFITM1	3.43481	1.07e-05	cg08275025	-0.0449142	0.0461506
IFITM1	3.43481	1.07e-05	cg21686213	-0.0359385	0.0599529
IFITM1	3.43481	1.07e-05	cg09026253	-0.0218965	0.104699
IFITM1	3.43481	1.07e-05	cg01857012	-0.0234468	0.0734342
CEACAM1	3.42992	4.06e-06	cg11811510	-0.0333149	0.0205259
SCTR	3.38837	0.0264576	cg17428863	-0.037717	0.107322
NOSTRIN	3.33621	2.4e-06	cg12758228	-0.0503014	0.149448
NOSTRIN	3.33621	2.4e-06	cg18556822	-0.0230475	0.191137
NOSTRIN	3.33621	2.4e-06	cg06597454	-0.0142592	0.0758255
NOSTRIN	3.33621	2.4e-06	cg05624422	-0.0363441	0.114585
NOSTRIN	3.33621	2.4e-06	cg25694915	-0.0272342	0.0668434
NOSTRIN	3.33621	2.4e-06	cg16780603	-0.0442656	0.0661181
CH25H	3.22474	0.000585089	cg23967742	-0.00853637	0.185678
CXCL12	3.18098	0.0129461	cg20343559	-0.0178282	0.135924
NTNG1	3.17661	0.0381287	cg16810045	-0.0118561	0.18816
NTNG1	3.17661	0.0381287	cg12211867	-0.0166722	0.1417
SCUBE1	3.17212	0.0012922	cg10628617	-0.0121943	0.125656
PCDH17	3.16194	4.88e-07	cg15112032	-0.00834394	0.184915
PCDH17	3.16194	4.88e-07	cg14427009	-0.0141949	0.144707
CYGB	3.10338	0.000535621	cg16427420	-0.0302765	0.0815219
ACACB	3.06218	8.05e-08	cg10648455	-0.0208946	0.161562
ACACB	3.06218	8.05e-08	cg15996769	-0.0200958	0.0928077
FAM167B	3.02242	0.000920246	cg12278770	-0.0254094	0.127202
ADORA1	3.02154	0.0048748	cg12163216	-0.0188304	0.16934
RTN1	2.96176	0.040448	cg27395614	-0.0112871	0.15853
RTN1	2.96176	0.040448	cg04510871	-0.0137146	0.169165
RTN1	2.96176	0.040448	cg04346701	-0.0234688	0.116898
IL15	2.95499	1.76e-08	cg19492315	-0.00885898	0.136274
IL15	2.95499	1.76e-08	cg16655388	-0.0412539	0.0805072
IL15	2.95499	1.76e-08	cg03715613	-0.00760931	0.19349
ANKS1B	2.94375	0.0049697	cg14195216	-0.022443	0.159133
ANKS1B	2.94375	0.0049697	cg00515408	-0.0154546	0.193546
ANKS1B	2.94375	0.0049697	cg14124788	-0.0136192	0.11979
ANKS1B	2.94375	0.0049697	cg03609960	-0.0129077	0.11987
CFB	2.93178	0.000186902	cg22670819	-0.0171292	0.124002
DCN	2.90722	0.000161922	cg02322911	-0.0604196	0.190578
DCN	2.90722	0.000161922	cg21226087	-0.0459816	0.117985
ROPN1L	2.8883	0.000880881	cg23275644	-0.0268774	0.0995034
CXCL13	2.87746	0.343081	cg01134794	-0.0303878	0.180159
CXCL13	2.87746	0.343081	cg20196689	-0.0239727	0.187508
UNC5A	2.77	0.0009153	cg18422123	-0.015659	0.177093
UNC5A	2.77	0.0009153	cg08029909	-0.0129829	0.0745084
CEMIP	2.7683	0.00108333	cg07376125	-0.0202386	0.105131
CEMIP	2.7683	0.00108333	cg09839963	-0.0385832	0.172473
CEMIP	2.7683	0.00108333	cg12417954	-0.0186673	0.159329
MCF2L2	2.75535	0.000151241	cg01728843	-0.0211014	0.199996
MCF2L2	2.75535	0.000151241	cg18686121	-0.0176178	0.0901993
MCF2L2	2.75535	0.000151241	cg24702756	-0.0167979	0.122399
BCL6	2.6963	1.29e-07	cg04339396	-0.026287	0.169067
BCL6	2.6963	1.29e-07	cg10091025	-0.0272415	0.0728078
BCL6	2.6963	1.29e-07	cg06495728	-0.0155585	0.111207
BCL6	2.6963	1.29e-07	cg18562663	-0.00921144	0.185255
MS4A6A	2.69543	1.31e-07	cg04353769	-0.0343377	0.0524856
MS4A6A	2.69543	1.31e-07	cg26250585	-0.0575726	0.0871146
SLC9A9	2.69392	3.19e-06	cg17155208	-0.0104196	0.164621
GPR68	2.67247	1.03e-06	cg13658458	-0.0115226	0.152544
PTPRU	2.64622	1.92e-06	cg02293852	-0.0162563	0.17995
PTPRU	2.64622	1.92e-06	cg25319826	-0.00839179	0.182274
PTPRU	2.64622	1.92e-06	cg13399697	-0.0194527	0.142466
PTPRU	2.64622	1.92e-06	cg00093930	-0.0215355	0.16255
BMPER	2.63338	5.38e-05	cg10413224	-0.0330768	0.101252
KCNJ11	2.63338	0.00367174	cg10258385	-0.0234021	0.180954
TXLNB	2.60848	0.00151483	cg10484756	-0.0323325	0.16136
PLCE1	2.60709	0.000307045	cg13497966	-0.0279439	0.0803149
PLCE1	2.60709	0.000307045	cg07673285	-0.0205188	0.0726045
PLCE1	2.60709	0.000307045	cg25029304	-0.0169202	0.0869567
SECTM1	2.59655	0.000706741	cg02441711	-0.0192624	0.139114
SLCO2A1	2.5624	1.31e-07	cg11282353	-0.0190708	0.136249
SLCO2A1	2.5624	1.31e-07	cg05430989	-0.0115958	0.186653
SLCO2A1	2.5624	1.31e-07	cg01446219	-0.0436533	0.0765877
SLCO2A1	2.5624	1.31e-07	cg04900941	-0.0154257	0.138391
TGFBR3	2.53779	6.07e-07	cg10197383	-0.0285785	0.143764
TGFBR3	2.53779	6.07e-07	cg17080882	-0.0591806	0.111104
TGFBR3	2.53779	6.07e-07	cg08106455	-0.0390276	0.103186
RBFOX3	2.51268	0.187233	cg00116113	-0.0186559	0.135043
ZMYND15	2.50884	0.00107875	cg12639169	-0.00755164	0.190233
PLCXD3	2.50472	0.127652	cg14099514	-0.0149564	0.147671
PLCXD3	2.50472	0.127652	cg17985972	-0.0126279	0.15845
ACSM2A	2.45809	0.0243305	cg16699736	-0.0146134	0.193586
CFP	2.45385	0.00265388	cg01798375	-0.0368232	0.179722
CFP	2.45385	0.00265388	cg21648502	-0.0244823	0.136961
SH2B2	2.41375	0.000548073	cg26351605	-0.0140421	0.195161
SH2B2	2.41375	0.000548073	cg22103219	-0.02383	0.0876874
GNA14	2.37607	4.9e-07	cg09455369	-0.0418884	0.0940501
GNA14	2.37607	4.9e-07	cg12649423	-0.0697828	0.0554221
GNA14	2.37607	4.9e-07	cg00359967	-0.010651	0.173697
GNA14	2.37607	4.9e-07	cg12687527	-0.0238615	0.134393
SPRY1	2.35818	1.38e-06	cg00669856	-0.00673199	0.196224
SPRY1	2.35818	1.38e-06	cg06974483	-0.0112929	0.187672
SPRY1	2.35818	1.38e-06	cg22421084	-0.0313139	0.164928
ZMIZ1-AS1	2.33942	0.00726535	cg22280254	-0.0342175	0.184291
SELP	2.32225	1.31e-07	cg18105279	-0.0277337	0.0869945
BCL3	2.31678	1.02e-06	cg22499719	-0.0114679	0.150526
MAN1C1	2.30478	1e-07	cg10485752	-0.022528	0.137973
MAN1C1	2.30478	1e-07	cg08246520	-0.0105561	0.17445
MAN1C1	2.30478	1e-07	cg09554508	-0.0103782	0.16516
RASL11A	2.30263	8.77e-06	cg23650629	-0.0178605	0.128989
FLRT3	2.29308	0.00439277	cg20886259	-0.0076553	0.179425
CD80	2.25093	0.307805	cg11175334	-0.0259895	0.0736717
CD80	2.25093	0.307805	cg07941411	-0.0156476	0.132726
EDNRA	2.24541	0.0166883	cg15500141	-0.0211188	0.160768
CPLX1	2.24335	4.78e-06	cg10591801	-0.0169416	0.178055
ANKRD55	2.23974	1.19e-06	cg17683529	-0.0137387	0.102048
ANKRD55	2.23974	1.19e-06	cg11971517	-0.0186074	0.163896
RAB3IL1	2.2344	7.25e-05	cg22017309	-0.01792	0.161038
GMFG	2.22587	0.00623626	cg09569432	-0.012801	0.0795256
GMFG	2.22587	0.00623626	cg27360210	-0.00894247	0.185031
ETS2	2.22315	2.94e-06	cg04284610	-0.0483655	0.0394614
IGFBP1	2.21963	2.12e-05	cg05660795	-0.0247621	0.0594192
IGFBP1	2.21963	2.12e-05	cg00110785	-0.0206157	0.152423
IGFBP1	2.21963	2.12e-05	cg22108980	-0.0249471	0.171251
F12	2.19927	0.00455751	cg05876864	-0.00782464	0.19316
PPM1E	2.16192	0.0349944	cg16477091	-0.011141	0.153025
TNR	2.14222	0.120331	cg14475362	-0.0119263	0.198692
TNR	2.14222	0.120331	cg20283505	-0.0391573	0.121855
TNR	2.14222	0.120331	cg26369558	-0.0107619	0.184327
TMC8	2.13758	0.000290124	cg03190661	-0.0109167	0.150586
TMC8	2.13758	0.000290124	cg20943461	-0.0144355	0.126545
TMC8	2.13758	0.000290124	cg02909991	-0.0143139	0.152857
RALGAPA2	2.1201	0.000225624	cg13417482	-0.0678699	0.156017
RALGAPA2	2.1201	0.000225624	cg12461379	-0.0826679	0.102554
RALGAPA2	2.1201	0.000225624	cg03776542	-0.0528585	0.0852995
RALGAPA2	2.1201	0.000225624	cg09090484	-0.0140172	0.146288
RALGAPA2	2.1201	0.000225624	cg14083146	-0.0216505	0.168337
CRISPLD2	2.09819	0.0194819	cg18428449	-0.0458772	0.0726045
IFITM3	2.09622	0.000725392	cg15218509	-0.0248926	0.136249
CMAHP	2.0875	2.91e-05	cg11983739	-0.0487978	0.133378
CMAHP	2.0875	2.91e-05	cg12557810	-0.0487572	0.080495
CMAHP	2.0875	2.91e-05	cg19746089	-0.0136752	0.17344
ADAMTS9	2.08422	6.26e-05	cg06077949	-0.0113137	0.134627
HIF1A-AS1	2.07857	0.114861	cg10106903	-0.00855534	0.170457
JUNB	2.07784	4.43e-06	cg01441114	-0.00962301	0.172891
P2RY6	2.05835	0.00126462	cg06637774	-0.0136004	0.157084
P2RY6	2.05835	0.00126462	cg24104456	-0.0197968	0.19291
CPE	2.05677	0.00010254	cg08216006	-0.0486201	0.0489615
CPE	2.05677	0.00010254	cg03465206	-0.00810253	0.172277
AIFM3	2.05562	0.0708069	cg22682887	-0.023951	0.196851
AIFM3	2.05562	0.0708069	cg27521770	-0.0223957	0.120819
PAM16	2.0249	0.0968846	cg26777424	-0.0264397	0.0615538
PAM16	2.0249	0.0968846	cg00725085	-0.0204863	0.162073
INHBA	-2.03881	0.00260773	cg12922492	0.0231264	0.116373
INHBA	-2.03881	0.00260773	cg15291905	0.0357943	0.181413
CPA4	-2.05996	0.000893516	cg00845900	0.010888	0.199314
MAP2	-2.09056	0.00017003	cg15155371	0.00892752	0.198465
ADTRP	-2.14097	1.31e-06	cg00765852	0.043023	0.0824027
ADTRP	-2.14097	1.31e-06	cg11531820	0.0156795	0.0931702
STXBP6	-2.17416	0.03012	cg04406795	0.0290861	0.0765888
STXBP6	-2.17416	0.03012	cg19558447	0.0186497	0.0903388
STXBP6	-2.17416	0.03012	cg10863195	0.0120426	0.173659
CYP4X1	-2.20818	0.00557728	cg26833303	0.0109804	0.189087
CYP27C1	-2.21114	4.05e-05	cg08022717	0.0185096	0.115489
ABI3BP	-2.21547	5.9e-05	cg03961307	0.012014	0.1628
OPN5	-2.2359	0.0486453	cg07430960	0.0200799	0.1628
ZNF365	-2.4226	0.000310616	cg11503710	0.0177523	0.129678
ZNF365	-2.4226	0.000310616	cg21559140	0.0360581	0.0461506
SLC44A5	-2.42279	5.81e-05	cg23690196	0.0243127	0.197301
SLC44A5	-2.42279	5.81e-05	cg15977773	0.0276077	0.0285832
UNC5B	-2.42386	0.000106764	cg08913389	0.0152915	0.181812
OLFML2A	-2.43157	4.17e-06	cg26014373	0.010785	0.181483
NTSR1	-2.55484	0.000310616	cg05164163	0.0189967	0.137665
SLC7A14	-2.5768	0.0201971	cg00925101	0.0141858	0.128387
UBE2QL1	-2.63903	0.0280542	cg25426174	0.0346935	0.0724656
CX3CL1	-2.7276	4.54e-06	cg05408686	0.0106927	0.17245
OTOF	-2.74664	0.00191835	cg04609430	0.0238363	0.148089
OTOF	-2.74664	0.00191835	cg22264853	0.0166121	0.0852995
NLRP14	-2.8527	0.00240864	cg20564558	0.012272	0.197823
KCNMA1	-2.89452	0.00216071	cg06606142	0.0169971	0.154946
KCNMA1	-2.89452	0.00216071	cg24041496	0.0283404	0.141327
KCNMA1	-2.89452	0.00216071	cg06398609	0.0249713	0.190122
KCNMA1	-2.89452	0.00216071	cg26225421	0.0241717	0.179501
ITGA11	-2.91371	0.000212608	cg13058411	0.0106748	0.159083
ITGA11	-2.91371	0.000212608	cg22031848	0.0169995	0.192798
FAT3	-2.92142	0.00181409	cg19163804	0.0231585	0.193279
KIT	-2.97407	0.000188997	cg02883198	0.0311263	0.0896029
SGCD	-3.01544	0.0161664	cg26267483	0.0187386	0.179425
SGCD	-3.01544	0.0161664	cg02658778	0.0235647	0.155939
SGCD	-3.01544	0.0161664	cg14922789	0.0141397	0.183594
ITLN2	-3.02609	0.00887927	cg24528307	0.0302894	0.188444
ITLN2	-3.02609	0.00887927	cg21272095	0.0224772	0.115345
COL1A2	-3.04181	8.55e-09	cg14918650	0.017083	0.151123
TMEM233	-3.12204	0.00465553	cg19083909	0.0188676	0.152423
DENND2A	-3.23317	0.00313566	cg07835232	0.0283591	0.132813
DENND2A	-3.23317	0.00313566	cg08319291	0.0146671	0.18707
SV2C	-3.25112	0.00381418	cg20776362	0.0183692	0.192539
CHRNA1	-3.2981	0.00362003	cg15580167	0.0281508	0.152916
CHRNA1	-3.2981	0.00362003	cg18003659	0.0205282	0.125915
NTM	-3.30926	0.00700783	cg11839602	0.0224966	0.16405
NTM	-3.30926	0.00700783	cg06928226	0.0188135	0.129945
NTM	-3.30926	0.00700783	cg16257533	0.0530411	0.0504679
NTM	-3.30926	0.00700783	cg12828462	0.0141175	0.116898
NTM	-3.30926	0.00700783	cg17339550	0.014923	0.138391
SLC17A3	-3.34565	0.0130183	cg18123792	0.0548412	0.147396
DPEP1	-3.40674	0.00346908	cg22723458	0.0210502	0.198547
DPEP1	-3.40674	0.00346908	cg02922808	0.017332	0.0855165
SEMA5A	-3.47225	0.00425605	cg17807777	0.0287605	0.0583924
SEMA5A	-3.47225	0.00425605	cg09441579	0.0205517	0.125656
SEMA5A	-3.47225	0.00425605	cg18232998	0.0269745	0.16321
LRRC17	-3.61857	6.6e-09	cg04886611	0.0270251	0.173347
DNAH8	-3.61918	0.001496	cg14829325	0.048528	0.19606
SEMA5B	-4.4603	0.000180653	cg06259348	0.0243518	0.106171
SEMA5B	-4.4603	0.000180653	cg18991891	0.0209239	0.117283
APCDD1L	-4.58676	5.44e-07	cg02905940	0.0153169	0.127967
APCDD1L	-4.58676	5.44e-07	cg01811683	0.0327484	0.0443266
