## Supplemental Table 6 for "Shock drives a highly coordinated transcriptional and DNA methylation response in the endothelium"

### Sheet: supplemental table 6
CpG	Chromosome	Start	End	Strand	gene	Feature	Genome Localization	Mean b Saline 72hrs	Mean b Saline +96hrs wash	Mean b IL-6 72hrs	Mean b IL-6 +96hrs wash	Diff D b IL6+wash - IL6	p
cg21631493	22	32605058	32605059	-		IGR	opensea	0.798932	0.809093	0.824434	0.793728	-0.0307067	0.0472086
cg25694469	3	102699189	102699190	+		IGR	opensea	0.304187	0.230842	0.274785	0.245044	-0.0297414	0.0433888
cg08330777	7	77072315	77072316	-		IGR	opensea	0.828985	0.806242	0.847914	0.820507	-0.0274067	0.0393632
cg01281061	1	229541873	229541874	-		IGR	shore	0.88304	0.894193	0.913818	0.886631	-0.0271874	0.0461506
cg18095302	16	84133451	84133452	-	MBTPS1	Body	opensea	0.672415	0.616622	0.718471	0.691618	-0.0268538	0.0387072
cg15953187	11	1256378	1256379	+	MUC5B	Body	shore	0.778891	0.806787	0.819144	0.792616	-0.0265283	0.0461506
cg09609703	16	49328615	49328616	+		IGR	opensea	0.745727	0.753748	0.790258	0.764172	-0.0260857	0.0489615
cg00691081	16	6379449	6379450	-	A2BP1	5'UTR	opensea	0.719455	0.741412	0.749666	0.724109	-0.0255573	0.0264239
cg20135351	4	144431794	144431795	-		IGR	shelf	0.923735	0.92131	0.952673	0.928838	-0.0238357	0.0443266
cg05312960	22	25159879	25159880	+	TOP1P2	TSS1500	island	0.777007	0.768034	0.809438	0.786706	-0.0227323	0.0497781
cg06641357	16	29197753	29197754	-		IGR	shore	0.790421	0.815194	0.825823	0.803103	-0.0227199	0.0300494
cg03016486	9	109362591	109362592	+	MIR8081	TSS1500	opensea	0.899544	0.913817	0.943099	0.92117	-0.0219292	0.0163949
cg24367756	3	196156760	196156761	-	UBXN7	Body	shore	0.931372	0.920064	0.953168	0.931421	-0.021747	0.0300494
cg08860338	5	32052540	32052541	+	PDZD2	Body	opensea	0.912771	0.906204	0.943343	0.921898	-0.0214456	0.0264239
cg07587250	1	110730304	110730305	-	SLC6A17	Body	opensea	0.759332	0.775411	0.806699	0.785335	-0.0213637	0.0480209
cg11848127	20	35890264	35890265	+		IGR	opensea	0.829365	0.867706	0.873345	0.851989	-0.0213557	0.0375944
cg10264178	16	86624380	86624381	-		IGR	opensea	0.414812	0.392889	0.443435	0.4221	-0.0213353	0.0300494
cg05512313	19	8532459	8532460	-	HNRNPM	ExonBnd	opensea	0.917531	0.92756	0.949383	0.928076	-0.0213073	0.0395328
cg17592426	8	126744098	126744099	+		IGR	opensea	0.859333	0.879071	0.887426	0.866163	-0.0212632	0.0394614
cg12599483	6	149398436	149398437	+		IGR	opensea	0.854903	0.854986	0.878307	0.857165	-0.021141	0.0366508
cg11765085	7	94430477	94430478	+		IGR	opensea	0.686345	0.700643	0.73285	0.711937	-0.0209134	0.0447488
cg04373740	2	197501365	197501366	-		IGR	shelf	0.912077	0.914104	0.933295	0.91277	-0.0205249	0.0439996
cg24344115	18	28955886	28955887	+	DSG4	TSS1500	opensea	0.726999	0.661544	0.67739	0.657001	-0.0203893	0.0443266
cg18169682	3	15356879	15356880	+	SH3BP5	Body	opensea	0.928659	0.933241	0.945473	0.925318	-0.0201557	0.0461506
cg06980204	16	79362100	79362101	-		IGR	opensea	0.889849	0.894255	0.918501	0.898397	-0.0201046	0.0443266
cg26422177	8	107279561	107279562	+		IGR	shelf	0.920608	0.945105	0.945805	0.925742	-0.0200635	0.0300494
cg24594292	6	111179867	111179868	+		IGR	opensea	0.927485	0.942212	0.948073	0.928055	-0.0200189	0.0489615
cg17560340	17	684490	684491	+	RNMTL1	TSS1500	shore	0.906829	0.914533	0.926878	0.906897	-0.0199817	0.0394614
cg03686760	X	148212348	148212349	-		IGR	opensea	0.83444	0.864558	0.874403	0.854926	-0.0194775	0.0447488
cg17630122	17	65569195	65569196	+	PITPNC1	Body	opensea	0.884426	0.880046	0.908163	0.888861	-0.0193019	0.0482917
cg23976487	14	105911797	105911798	-	MTA1	Body	island	0.908544	0.923655	0.925183	0.90619	-0.0189927	0.0455377
cg24486968	3	10564593	10564594	-		IGR	opensea	0.853469	0.842011	0.875586	0.856844	-0.0187422	0.0461506
cg12366301	13	21562729	21562730	-	LATS2	Body	island	0.928547	0.953076	0.968795	0.950074	-0.0187216	0.0326244
cg23846014	13	48834917	48834918	-	ITM2B	Body	opensea	0.935143	0.914826	0.954404	0.935874	-0.0185299	0.0455202
cg01302865	20	61417718	61417719	+		IGR	opensea	0.753027	0.785209	0.786076	0.767689	-0.0183869	0.0430042
cg05573149	16	29873613	29873614	-	LOC440356	TSS1500	shore	0.44615	0.468185	0.478546	0.460376	-0.0181696	0.0394614
cg15272286	2	144977600	144977601	+	GTDC1	5'UTR	opensea	0.94349	0.955194	0.962552	0.945628	-0.0169241	0.0387072
cg05153682	8	123835594	123835595	-	ZHX2	5'UTR	opensea	0.903902	0.918352	0.925543	0.908912	-0.0166309	0.0419634
cg12138377	9	110099532	110099533	-		IGR	opensea	0.341377	0.319041	0.366499	0.349898	-0.0166014	0.0275168
cg23532811	1	63360937	63360938	-		IGR	opensea	0.873924	0.844082	0.853241	0.836677	-0.0165637	0.0450893
cg21550978	16	86754605	86754606	-		IGR	opensea	0.947635	0.955066	0.964831	0.948375	-0.0164558	0.0397707
cg01278291	5	176937363	176937364	+	DOK3	1stExon	opensea	0.910549	0.921882	0.932554	0.916788	-0.0157657	0.0499504
cg13167810	1	229243635	229243636	+		IGR	opensea	0.915432	0.913054	0.938373	0.922625	-0.0157481	0.0484187
cg16676655	6	33383412	33383413	+	PHF1	Body	shelf	0.887171	0.913589	0.920702	0.905289	-0.015413	0.0395328
cg15977773	1	76076088	76076089	-	SLC44A5	5'UTR	opensea	0.893632	0.889767	0.92124	0.906384	-0.0148559	0.0285832
cg26900361	12	112598950	112598951	+	HECTD4	3'UTR	opensea	0.897665	0.8914	0.92655	0.912004	-0.0145465	0.0407066
cg25404033	7	108297992	108297993	+		IGR	opensea	0.736897	0.758175	0.764076	0.749543	-0.014533	0.0387072
cg03325206	19	43728678	43728679	+	LOC284344	Body	opensea	0.645336	0.657931	0.678297	0.664014	-0.0142827	0.0391454
cg00612715	8	98571222	98571223	+		IGR	opensea	0.954751	0.95463	0.977756	0.963475	-0.0142808	0.0496043
cg03122532	21	39644216	39644217	-	KCNJ15	5'UTR	opensea	0.798535	0.775254	0.772689	0.758428	-0.0142616	0.0443266
cg02876611	21	35220928	35220929	-	ITSN1	Body	opensea	0.94277	0.977551	0.964859	0.951303	-0.0135566	0.0461506
cg12888165	13	19725808	19725809	-		IGR	opensea	0.815897	0.818081	0.83996	0.826404	-0.0135563	0.0387072
cg01114236	17	66303142	66303143	+	ARSG	5'UTR	opensea	0.914459	0.915372	0.937519	0.92398	-0.0135391	0.0387072
cg06569129	22	37164193	37164194	+	IFT27	Body	opensea	0.874228	0.888661	0.894904	0.881573	-0.0133302	0.0489615
cg15650328	2	101801726	101801727	+		IGR	opensea	0.947233	0.944607	0.969063	0.956051	-0.0130127	0.0300494
cg01390840	10	76067347	76067348	+	ADK	Body	opensea	0.920451	0.935336	0.940801	0.928067	-0.0127341	0.0387072
cg24707147	2	199770672	199770673	+		IGR	opensea	0.816186	0.799693	0.864601	0.852548	-0.0120526	0.0300494
cg05686332	6	31875344	31875345	-	C2	5'UTR	opensea	0.92426	0.943122	0.943668	0.931638	-0.0120293	0.0326244
cg03455137	11	122891500	122891501	-		IGR	opensea	0.785177	0.820517	0.818507	0.806652	-0.0118542	0.0411724
cg06611524	1	158627224	158627225	-	SPTA1	Body	opensea	0.695931	0.701319	0.726019	0.71428	-0.0117384	0.0394614
cg15101617	10	49968810	49968811	-	WDFY4	Body	opensea	0.686245	0.667823	0.713677	0.702051	-0.0116268	0.0394614
cg24911771	9	134178266	134178267	+	PPAPDC3	Body	opensea	0.857983	0.838435	0.881481	0.869887	-0.0115946	0.0489615
cg02634634	2	47167606	47167607	+	MCFD2	5'UTR	shore	0.273005	0.260823	0.251872	0.240442	-0.0114304	0.0394614
cg11323433	13	111301576	111301577	+	CARS2	Body	island	0.947624	0.951758	0.965907	0.954562	-0.0113444	0.0461506
cg23374892	19	51165845	51165846	-	SHANK1	Body	shore	0.388167	0.416865	0.426137	0.414918	-0.0112191	0.0387072
cg08309713	12	51053029	51053030	-	DIP2B	Body	opensea	0.885764	0.905664	0.914315	0.903209	-0.0111064	0.0300494
cg19374194	12	107184186	107184187	+	RIC8B	Body	opensea	0.932657	0.927738	0.956504	0.945426	-0.0110786	0.0461506
cg01383890	15	62358982	62358983	+	C2CD4A	TSS200	shore	0.0901716	0.0535627	0.063489	0.0529025	-0.0105865	0.0300494
cg01811683	20	57078965	57078966	-	APCDD1L	Body	opensea	0.658705	0.68022	0.691453	0.681268	-0.0101858	0.0443266
cg06233328	15	28510815	28510816	+	HERC2	Body	opensea	0.94932	0.941652	0.964614	0.954719	-0.00989462	0.0423338
cg11203072	5	7983594	7983595	-		IGR	opensea	0.923314	0.931326	0.941714	0.932066	-0.00964741	0.0443266
cg09319777	1	46496576	46496577	+	MAST2	Body	opensea	0.819116	0.816357	0.854053	0.845045	-0.00900846	0.0264239
cg09468231	7	129709893	129709894	-	KLHDC10	TSS1500	shore	0.227433	0.222322	0.197024	0.188717	-0.00830718	0.0280762
cg26489439	10	7376148	7376149	+	SFMBT2	Body	opensea	0.84677	0.874829	0.875824	0.86769	-0.00813378	0.0489615
cg00570548	7	159533	159534	+		IGR	shore	0.905079	0.925048	0.927642	0.919637	-0.00800533	0.0407066
cg03564705	5	55594618	55594619	+		IGR	opensea	0.919322	0.926843	0.939724	0.931863	-0.00786166	0.0387072
cg10938046	6	43969577	43969578	-	C6orf223	Body	shore	0.833437	0.800388	0.811208	0.80352	-0.00768823	0.0461506
cg18483112	5	57742560	57742561	-		IGR	opensea	0.937507	0.952023	0.953077	0.945452	-0.00762538	0.0387072
cg06516410	9	74463087	74463088	+		IGR	opensea	0.820989	0.846636	0.844053	0.83652	-0.00753263	0.0430042
cg10055189	20	37777893	37777894	-		IGR	opensea	0.609043	0.611401	0.634791	0.627275	-0.00751569	0.0387072
cg00606312	1	241695616	241695617	+	KMO	TSS200	opensea	0.14776	0.115522	0.114525	0.107223	-0.0073017	0.0300494
cg25274574	1	226398953	226398954	+		IGR	opensea	0.838896	0.805471	0.804553	0.797695	-0.00685821	0.0290656
cg24101873	20	31755609	31755610	+	C20orf70	TSS1500	opensea	0.917568	0.938678	0.940755	0.933993	-0.006762	0.0320124
cg25946790	14	90187489	90187490	-		IGR	opensea	0.116645	0.0948142	0.0973608	0.090771	-0.00658975	0.0394614
cg10437704	9	130873030	130873031	+		IGR	opensea	0.618383	0.621172	0.656481	0.650381	-0.0061	0.0387072
cg00835249	8	11451041	11451042	+		IGR	opensea	0.858813	0.866836	0.891038	0.885215	-0.00582278	0.0326244
cg12562474	2	139326633	139326634	+	SPOPL	Body	opensea	0.821619	0.823159	0.86139	0.855576	-0.00581355	0.0499504
cg21791658	1	153971763	153971764	-	NUP210L	Body	opensea	0.933707	0.938296	0.952792	0.94702	-0.00577219	0.0461175
cg13842302	9	140676141	140676142	+	EHMT1	Body	shore	0.83557	0.83071	0.866798	0.861039	-0.00575833	0.0394614
cg20284999	11	59952153	59952154	-	MS4A6A	TSS1500	opensea	0.940227	0.937633	0.961133	0.955438	-0.00569518	0.038743
cg06713813	1	119623430	119623431	+	WARS2	Body	opensea	0.512917	0.476547	0.488564	0.483096	-0.00546831	0.0443266
cg03602781	9	109688260	109688261	-	MIR548Q	Body	opensea	0.877742	0.893507	0.901137	0.895728	-0.00540901	0.0461506
cg04049626	1	42801752	42801753	-	FOXJ3	TSS1500	shore	0.494951	0.456712	0.461299	0.455895	-0.00540367	0.0499504
cg21821329	11	126525029	126525030	-	KIRREL3	Body	opensea	0.622142	0.634025	0.650628	0.646448	-0.00417993	0.0387072
cg02579377	16	85047901	85047902	+		IGR	shelf	0.676915	0.634716	0.636728	0.633227	-0.00350142	0.0264239
cg14636261	9	136133628	136133629	-	ABO	Body	shore	0.733996	0.733223	0.757406	0.753907	-0.00349935	0.0419634
cg24839145	8	5028854	5028855	+		IGR	opensea	0.932325	0.949194	0.948848	0.945418	-0.00343069	0.041099
cg18464558	9	37002911	37002912	-	PAX5	Body	island	0.125396	0.0936156	0.105107	0.101903	-0.00320355	0.0457009
cg15322932	11	67777682	67777683	+	ALDH3B1	TSS200	opensea	0.131912	0.127449	0.111899	0.108878	-0.00302107	0.0461506
cg22159528	19	44039727	44039728	+	ZNF575	Body	island	0.101506	0.0699069	0.0779533	0.0750042	-0.00294903	0.0394614
cg21691028	3	180024678	180024679	+		IGR	opensea	0.708951	0.677683	0.658452	0.65582	-0.00263199	0.0320124
cg01619546	22	41652475	41652476	-	RANGAP1	Body	opensea	0.203887	0.172688	0.225072	0.222898	-0.00217436	0.0394614
cg16005336	11	11809793	11809794	+		IGR	opensea	0.48114	0.489797	0.514555	0.512735	-0.00182002	0.0300494
cg12970788	20	58327045	58327046	-	PHACTR3	Body	opensea	0.557452	0.545025	0.585619	0.583829	-0.00179012	0.0387072
cg08275025	11	314493	314494	-	IFITM1	Body	shore	0.300333	0.280142	0.255418	0.253796	-0.0016226	0.0461506
cg20637568	15	100172225	100172226	-	MEF2A	TSS1500	opensea	0.787935	0.853572	0.841571	0.840114	-0.0014568	0.0326244
cg25475764	11	68963457	68963458	-		IGR	opensea	0.826482	0.872983	0.863379	0.862117	-0.00126211	0.0216578
cg08158976	1	228297975	228297976	+	MRPL55	TSS1500	shore	0.143183	0.106058	0.122543	0.122455	-8.7631e-05	0.0387072
cg06553557	2	97419787	97419788	+		IGR	opensea	0.171063	0.139669	0.152868	0.152991	0.000123619	0.046309
cg03081221	4	164254499	164254500	+	NPY1R	TSS1500	shore	0.618412	0.644058	0.656222	0.656503	0.000281069	0.0264239
cg07102632	8	18248744	18248745	+	NAT2	TSS200	shelf	0.115805	0.084106	0.0940779	0.0952728	0.00119484	0.0300494
cg25397258	7	99739389	99739390	+		IGR	opensea	0.0852702	0.0661195	0.0625082	0.0645357	0.00202746	0.0497781
cg26766005	2	171571941	171571942	-	SP5	5'UTR	island	0.0587836	0.0475025	0.0402392	0.0424235	0.00218438	0.0442537
cg20203357	6	166919577	166919578	+	RPS6KA2	Body	opensea	0.922656	0.916591	0.901609	0.903901	0.00229211	0.0394614
cg19387137	14	57556931	57556932	+		IGR	opensea	0.564494	0.543912	0.540142	0.542652	0.00250962	0.0395328
cg10416846	8	28174847	28174848	-	PNOC	5'UTR	opensea	0.491762	0.458433	0.445002	0.447753	0.00275088	0.0320124
cg03143457	1	68214821	68214822	+	GNG12	5'UTR	opensea	0.386703	0.37318	0.3607	0.363465	0.00276448	0.0443266
cg16569736	17	5405148	5405149	-	LOC728392	TSS1500	shore	0.822765	0.823083	0.801769	0.804778	0.00300908	0.0484919
cg22621258	18	12990565	12990566	+	CEP192	TSS1500	shore	0.54366	0.506559	0.513503	0.516529	0.00302664	0.0387072
cg24983862	17	65242497	65242498	+	HELZ	TSS1500	island	0.213786	0.188338	0.179305	0.183643	0.00433795	0.0387072
cg12905608	10	15130387	15130388	-	ACBD7	Body	island	0.0752881	0.0542224	0.0550812	0.0595834	0.00450224	0.0300494
cg19660720	22	25960296	25960297	+	ADRBK2	TSS1500	shore	0.123397	0.0995452	0.106186	0.110777	0.00459159	0.0394614
cg23079227	20	48617485	48617486	+		IGR	opensea	0.307566	0.25776	0.270271	0.274969	0.00469786	0.0163949
cg07126303	3	178137046	178137047	-	LINC01014	Body	opensea	0.339945	0.328068	0.309175	0.314494	0.00531911	0.0443266
cg04847243	21	44875937	44875938	+		IGR	shore	0.908751	0.938744	0.933002	0.938756	0.00575459	0.0450893
cg13132197	8	56873738	56873739	+	LYN	Body	opensea	0.0748117	0.0772137	0.0569796	0.0629072	0.00592761	0.0392512
cg23367358	2	106043523	106043524	+	FHL2	5'UTR	opensea	0.301042	0.279113	0.262631	0.26894	0.0063084	0.0394614
cg27558753	14	33162749	33162750	-	AKAP6	Body	opensea	0.758043	0.761361	0.732779	0.739124	0.00634497	0.0391454
cg13880539	11	2696589	2696590	+	KCNQ1	Body	opensea	0.894552	0.855532	0.825556	0.832064	0.00650783	0.0461506
cg01607295	16	47176710	47176711	+	NETO2	Body	shore	0.0500505	0.0383744	0.0345804	0.0414583	0.00687783	0.0443266
cg02103653	5	111504758	111504759	-	EPB41L4A	Body	opensea	0.888772	0.87273	0.860638	0.86782	0.00718254	0.0387072
cg05629861	5	97366731	97366732	-		IGR	opensea	0.70363	0.702675	0.667516	0.675254	0.00773765	0.0499504
cg25593954	17	47753964	47753965	-	SPOP	5'UTR	shore	0.262651	0.233554	0.239219	0.247249	0.00803056	0.0264239
cg06100680	8	104089023	104089024	+		IGR	opensea	0.144469	0.120172	0.124694	0.132927	0.00823334	0.0489615
cg25883477	10	28310391	28310392	-		IGR	opensea	0.846144	0.837927	0.816574	0.824903	0.00832877	0.0264239
cg09729365	11	62379159	62379160	+	ROM1	TSS1500	shore	0.0682281	0.0539852	0.0527315	0.0615524	0.00882089	0.0443266
cg06899660	19	10340858	10340859	-	S1PR2	5'UTR	island	0.0797775	0.0835586	0.0601677	0.0691569	0.00898919	0.0450893
cg09687690	10	130271300	130271301	-		IGR	opensea	0.585061	0.577131	0.649347	0.658481	0.00913457	0.0358573
cg24575619	22	38901968	38901969	+	DDX17	1stExon	island	0.102563	0.076745	0.0817869	0.0913357	0.00954881	0.0470549
cg06595936	20	52552008	52552009	+		IGR	opensea	0.352195	0.328451	0.323439	0.333705	0.010266	0.03501
cg15975253	2	174222237	174222238	+	CDCA7	Body	shore	0.749138	0.746202	0.721703	0.732189	0.010486	0.0499504
cg00253847	9	138773749	138773750	-	CAMSAP1	Body	opensea	0.869176	0.849713	0.83687	0.847449	0.0105796	0.0356072
cg00830817	11	109293614	109293615	-	C11orf87	5'UTR	island	0.0247859	0.019689	0.0101801	0.0207616	0.0105814	0.0413796
cg00230183	16	88882565	88882566	-	GALNS	Body	shore	0.367479	0.351364	0.343859	0.355063	0.0112036	0.0447488
cg27159678	9	124504382	124504383	-	DAB2IP	TSS1500	opensea	0.450858	0.426055	0.418506	0.42972	0.011214	0.0394614
cg15012214	3	56810320	56810321	-	ARHGEF3	Body	opensea	0.553304	0.522571	0.511344	0.522634	0.0112902	0.0461506
cg01159601	4	4386726	4386727	+	D4S234E	TSS1500	shore	0.296624	0.282694	0.270779	0.28282	0.0120407	0.0423338
cg15826897	19	15343373	15343374	-	EPHX3	5'UTR	shore	0.127923	0.104375	0.106884	0.119824	0.0129403	0.0391826
cg01902271	6	28831743	28831744	+		IGR	island	0.137768	0.104176	0.11572	0.128935	0.0132147	0.0285832
cg10824705	2	149645724	149645725	-	KIF5C	Body	island	0.0789864	0.0646585	0.0600166	0.0732915	0.0132749	0.0384251
cg14775730	5	35741403	35741404	+	SPEF2	Body	opensea	0.953136	0.94308	0.929726	0.943005	0.0132788	0.0450893
cg02696790	15	75250997	75250998	-	RPP25	TSS1500	shore	0.119216	0.0987872	0.0946488	0.107952	0.0133031	0.0461506
cg07274676	6	28232729	28232730	+		IGR	shelf	0.189081	0.191578	0.154281	0.168313	0.0140317	0.0387072
cg16089817	7	76945646	76945647	-	GSAP	Body	opensea	0.89229	0.868813	0.855734	0.870047	0.0143138	0.0300494
cg00832457	12	32287236	32287237	-	BICD1	Body	opensea	0.252588	0.220145	0.213019	0.227582	0.0145626	0.0443266
cg04176360	12	31882626	31882627	-	AMN1	TSS1500	shore	0.428467	0.397014	0.393162	0.408392	0.0152306	0.043737
cg13508642	16	69121082	69121083	-		IGR	opensea	0.184787	0.161412	0.162186	0.177424	0.0152384	0.0452075
cg26788180	6	32097420	32097421	-	ATF6B	TSS1500	shore	0.386061	0.370279	0.35335	0.36873	0.0153797	0.0395328
cg21635971	17	65506050	65506051	+	PITPNC1	Body	opensea	0.569819	0.559676	0.533923	0.550405	0.0164826	0.0415506
cg03527077	7	158059704	158059705	-	PTPRN2	Body	shore	0.717893	0.717637	0.739174	0.75659	0.0174158	0.0264239
cg03662843	7	128785077	128785078	-	TSPAN33	Body	island	0.065838	0.0645058	0.0491568	0.0670278	0.017871	0.0401463
cg03128635	2	85980756	85980757	-	ATOH8	TSS200	island	0.0752256	0.0707782	0.0542025	0.07307	0.0188675	0.04024
cg10051200	5	173345066	173345067	-	CPEB4	Body	opensea	0.0358688	0.0505948	0.0181161	0.037031	0.018915	0.0394614
cg10472919	5	135266805	135266806	-	FBXL21	5'UTR	shore	0.10401	0.126712	0.0728786	0.0940921	0.0212134	0.0320124
cg13498757	1	152161927	152161928	-		IGR	island	0.270058	0.269799	0.242733	0.264866	0.0221333	0.0395328
cg25442600	5	1888033	1888034	-		IGR	shore	0.264425	0.281093	0.238645	0.261458	0.022813	0.0485923
cg07588355	1	112782447	112782448	-		IGR	opensea	0.594351	0.597764	0.568255	0.592102	0.0238473	0.0387072
