## Supplemental Table 8 for "Shock drives a highly coordinated transcriptional and DNA methylation response in the endothelium"

### Sheet: supplemental table 8
Gene Symbol	Fold change	p_FC	CpG	D b	p_D b
Lipg	29.9	0.0166	cg35926872_TC21	-0.0438334	0.0222996
Gm4951	14.63	0.0255	cg35784945_BC11	-0.0364721	0.0193502
Sik1	9.79	0.0162	cg34837085_TC21	-0.0174434	0.00908367
Rel	7.49	0.0148	cg29327736_BC21	-0.0081574	0.0452108
Arhgef28	5.7	0.0449	cg31955291_TC21	-0.0546955	0.0411544
Tiam1	5.42	0.0329	cg34463894_BC21	-0.0170163	0.0332683
Tiam1	5.42	0.0329	cg34469286_TC21	-0.0123837	0.0300167
Pgam2	5.24	0.0424	cg29207069_BC21	-0.0461349	0.0406091
Fam134b	4.85	0.0211	cg33161592_BC21	-0.0271502	0.0456884
Aim1	4.72	0.0098	cg28419028_TC21	-0.0282533	0.0117317
Tmcc3	4.4	0.0246	cg28865194_BC21	-0.0368676	0.0368302
Foxp4	4.2	0.0184	cg34988440_BC21	-0.0283404	0.0421009
Afmid	4.08	0.0271	cg30250065_BC21	-0.0463464	0.0378274
Rcan1	4.04	0.0413	cg34501263_TC21	-0.0279692	0.0138219
Elmsan1	4	0.0257	cg30894866_TC21	-0.0170537	0.0185919
Slfn10-ps	3.88	0.0162	cg29847936_TC21	-0.0689761	0.00762222
Prickle1	3.5	0.0134	cg33713088_BC21	-0.0191481	0.0320639
Slfn9	3.24	0.0425	cg29847553_TC21	-0.0229583	0.0385107
F2rl1	3.23	0.0436	cg31930973_BC21	-0.0139104	0.043279
Hist1h4a	3.18	0.0135	cg31348641_BC21	-0.0193534	0.0447723
Slit3	3.17	0.0296	cg29403935_BC21	-0.0715307	0.0129514
Slit3	3.17	0.0296	cg29406381_BC11	-0.0494453	0.0312129
Slit3	3.17	0.0296	cg29408639_BC21	-0.0275651	0.0324033
Slit3	3.17	0.0296	cg29408742_BC21	-0.0485971	0.0235666
Slit3	3.17	0.0296	cg29409336_TC21	-0.045657	0.0498687
Jarid2	3.13	0.0143	cg31522032_BC21	-0.0282264	0.0432725
Lgals3bp	3.06	0.0233	cg30258978_TC21	-0.0208322	0.0468516
Sash1	2.88	0.0175	cg28156363_BC21	-0.0185947	0.0380658
Rdh10	2.73	0.0154	cg36679545_BC21	-0.0183799	0.0341054
Ablim1	2.72	0.0369	cg36564661_TC21	-0.0263728	0.00160064
Ccdc6	2.52	0.0364	cg28616058_BC21	-0.0221614	0.0116545
Ttc7	2.48	0.0419	cg35329144_BC21	-0.0516444	0.0317119
Ttc7	2.48	0.0419	cg35329353_BC21	-0.0507042	0.0266502
Ttc7	2.48	0.0419	cg35329754_BC21	-0.0999358	0.00230876
Mmp14	2.45	0.022	cg32496265_TC21	-0.0255519	0.0331632
Cnksr3	2.13	0.0288	cg28139858_BC21	-0.0181992	0.0365547
Ipo5	2.03	0.0335	cg32983102_BC21	-0.0260699	0.0210097
Fig4	-2	0.0386	cg28385192_TC21	0.0288196	0.0210029
Bbip1	-2.05	0.0364	cg36527194_TC21	0.00611169	0.0392416
Rhobtb1	-2.06	0.0365	cg28604524_BC11	0.00942021	0.031833
Senp1	-2.12	0.0185	cg33770108_BC21	0.0143595	0.0241881
Ncor1	-2.13	0.0476	cg29635614_BC21	0.0273617	0.0241548
Dnm1l	-2.17	0.0256	cg33947693_BC21	0.0295084	0.0125514
Ssh3	-2.17	0.0393	cg36076684_TC21	0.0220746	0.00825837
Rbfox3	-2.24	0.0162	cg30260939_TC21	0.0657756	0.0110268
Cebpzos	-2.26	0.0299	cg35240134_TC21	0.0305413	0.0353209
Fbxl17	-2.29	0.046	cg35099799_BC21	0.0235658	0.0398008
Ppp2r5c	-2.32	0.0296	cg31131489_BC21	0.0405627	0.0223118
Phf10	-2.33	0.0341	cg34671493_TC21	0.0329584	0.0297196
Parp2	-2.47	0.0087	cg32469297_BC21	0.0205545	0.0430595
Epas1	-2.53	0.0206	cg35321766_TC21	0.0793234	0.0435928
Nup37	-2.55	0.0301	cg28804941_TC21	0.0287697	0.0111883
Arhgef3	-2.57	0.049	cg32299188_TC21	0.0238688	0.0178071
Gtf2a1	-2.58	0.0157	cg30958177_TC21	0.0218606	0.0481045
Ankrd54	-2.58	0.014	cg33545566_BC21	0.0192673	0.0165883
Zfp707	-2.73	0.0326	cg33502210_TC11	0.0533342	0.0296466
Smc6	-2.74	0.0139	cg30369251_TC21	0.0268228	0.0109903
Ttc32	-2.78	0.0336	cg30355963_BC21	0.0498026	0.00286437
Slc25a45	-2.78	0.0301	cg36100129_BC21	0.0729402	0.0333472
Mrpl45	-2.79	0.0144	cg29993321_BC21	0.0247605	0.0140727
Comt	-2.81	0.0216	cg33967662_BC21	0.0374064	0.00705773
Spice1	-2.84	0.0273	cg34186446_BC21	0.0312778	0.018497
Grk5	-2.84	0.0256	cg36599970_TC21	0.00917738	0.0168636
Nprl3	-2.95	0.0134	cg29377334_TC21	0.0349941	0.0392694
Mrpl18	-2.98	0.0458	cg34655196_TC21	0.00955131	0.0171861
Endov	-3.01	0.0227	cg30276685_BC21	0.0238722	0.0174766
Trabd	-3.02	0.0076	cg33669043_BC21	0.0199439	0.0454987
Fkbp5	-3.11	0.0328	cg34790976_TC21	0.0419738	0.0327081
Baiap2	-3.16	0.0076	cg30282104_TC21	0.0612071	0.0189602
Adcy9	-3.33	0.0049	cg33857302_TC21	0.0199154	0.0108022
Ddx41	-3.34	0.0254	cg31638135_TC21	0.0178293	0.0471089
Myo18a	-3.72	0.0369	cg29793100_TC11	0.0274316	0.0330662
Efemp2	-3.77	0.0391	cg36092932_BC11	0.027041	0.0370022
Zfp354a	-3.78	0.0459	cg29519405_BC21	0.0284359	0.0156823
Pcgf2	-3.78	0.0182	cg29999671_TC21	0.0252072	0.0326775
Msh2	-3.78	0.0148	cg35334563_TC21	0.0849238	0.000143806
Zfp647	-3.88	0.0211	cg33518897_TC21	0.0204848	0.0219784
Nup155	-3.97	0.0138	cg33050881_TC21	0.0185627	0.0469024
Rbfox2	-4.2	0.0162	cg33521185_BC21	0.0246868	0.0436031
Zmiz2	-4.27	0.0187	cg29214326_BC21	0.0093133	0.0471953
Rad51d	-4.32	0.0098	cg29845840_BC11	0.0307741	0.0491441
Zfyve1	-4.61	0.0355	cg30886857_BC11	0.0385574	0.041593
Zcchc24	-4.79	0.0203	cg32287662_BC21	0.024246	0.0470968
Zfp160	-4.81	0.018	cg34706037_BC21	0.0110963	0.0359242
Brd9	-4.84	0.0406	cg31799702_TC21	0.0446393	0.039156
Tdp1	-4.94	0.01	cg31012110_BC21	0.0218939	0.0317602
Plin3	-5.08	0.0197	cg35053095_TC21	0.0191351	0.046714
Kif18b	-5.27	0.0224	cg30071486_TC21	0.0170233	0.00956539
Tmc6	-5.28	0.0278	cg30249274_BC21	0.0471538	0.0325269
Zfp101	-5.67	0.0318	cg34851590_BC21	0.00584147	0.0464305
Gigyf2	-5.92	0.0236	cg37187924_BC21	0.0298206	0.0220301
3830406C13Rik	-7.8	0.0203	cg32191141_TC21	0.0378254	0.0379475
Tnrc6c	-8.53	0.0197	cg30247964_BC21	0.107714	0.040314
Tnrc6c	-8.53	0.0197	cg30248116_BC11	0.0458468	0.0189225
Tnk2	-16.84	0.014	cg34090058_BC21	0.0300266	0.0107921
Zfp366	-18.02	0.0116	cg31970264_BC21	0.026196	0.0228828
Pde6d	-19.63	0.0305	cg37181042_TC11	0.0450011	0.0372676
